# SLC16A6 is a tyrosine transporter for the melanosome

**DOI:** 10.64898/2026.07.06.736842

**Authors:** Corey N. Cunningham, Alex J. Bott, Charles H. Adelmann, Matthew Shields, Katarina E. Heyden, Jonathan G. Van Vranken, Álvaro Jesús Narbona-Pérez, Juan A. Cantres-Vélez, Guillaume Adelmant, Nathan M. Krah, Steven P. Gygi, David M. Sabatini, Jared Rutter

## Abstract

Cells enable specialized metabolism by compartmentalizing metabolic pathways into distinct organelles, which requires the membrane transport of metabolites. In melanocytes, the amino acid tyrosine is imported into developing melanosomes for the synthesis of the UV-protective pigment melanin^1,2^. In spite of extensive biochemical characterization, the identity of the melanosomal tyrosine transporter remains unknown. Here, we identify SLC16A6 as an orphan melanosome-localized metabolite transporter. Genetic screens reveal that *SLC16A6* expression is driven by the SOX10-MITF axis, the well-characterized master regulatory program governing melanogenesis and melanosomal homeostasis^3,4^. By redirecting SLC16A6 to the plasma membrane with an S240A mutation^5^, we demonstrate that SLC16A6 transports tyrosine, a process competitively inhibited by other bulky amino acids. We further determine that SLC16A6 is sufficient for *in vitro* melanosomal tyrosine uptake. Genetic depletion of *SLC16A6* triggered loss of melanosome biogenesis and function as well as depletion of most melanosomal components. Collectively, these findings establish SLC16A6 as a melanosomal tyrosine transporter that is essential for melanosome biogenesis.
