## Supplemental Table 1 for "SLC16A6 is a tyrosine transporter for the melanosome"

### Sheet: Sheet1
Supplementary Table 1. Solute carriers and transporters significantly enriched in MelanoIP. Solute carriers and transporters at least log2FC greater than 0.58 and FDR corrected are listed. Melanosome annotation is based on GO: 0042470 and substrates column is based on Pubmed annotations. Localization and highest cancer subtype expression data is extracted from ProteinAtlas13,14. Family member wit…
SLCs	Melanosome Annotated	Substrates	Localization (ProteinAtlas)	Family Member with Aromatic Substrates (https://slc.bioparadigms.org/)	Highest Expression in Skin Cancer Cell Lines? (ProteinAtlas)	Annotations
SLC37A3	No	N-BPs	Not available	No	Yes	Unlike the other SLC37 members, lacks glucose-6-phosphate antiporter activity (PubMed:21949678). In osteoclasts, forms a transporter complex with ATRAID for nitrogen-containing-bisphophonates (N-BPs) required for releasing N-BP molecules that have trafficked to lysosomes through fluid-phase endocytosis into the cytosol (PubMed:29745899)..
SLC29A3	No	Nucleosides	Golgi Apparatus, Vesicles	Unclear	No - Liver Cancer	Uniporter that mediates the facilitative transport of nucleoside across lysosomal and mitochondrial membranes (PubMed:15701636, PubMed:19164483, PubMed:20595384, PubMed:28729424). Functions as a non-electrogenic Na(+)-independent transporter (PubMed:15701636, PubMed:19164483, PubMed:28729424). Substrate transport is pH-dependent and enhanced under acidic condition, probably reflecting the locatio…
SLC2A6	No	Sugar	Not available	No	No - Adrenocortical Cancer	Probable sugar transporter that acts as a regulator of glycolysis in macrophages (Probable). Does not transport glucose (PubMed:30431159)..
SLC36A1	No	Small polar amino acids	Not available	Yes	No - Prostrate Cancer	Electrogenic proton/amino acid symporter with selectivity for small apolar L-amino acids, their D-enantiomers and selected amino acid derivatives such as 4-aminobutanoate/GABA (PubMed:12527723, PubMed:12809675, PubMed:19549785). May be involved in the efflux from the lysosomal compartment of neutral amino acids resulting from proteolysis (By similarity). May play a role in specifying sites for ex…
SLC37A2	No	Phosphate and G6P	Not available	No	No - Pancreatic Cancer	Inorganic phosphate and glucose-6-phosphate antiporter. May transport cytoplasmic glucose-6-phosphate into the lumen of the endoplasmic reticulum and translocate inorganic phosphate into the opposite direction. Independent of a lumenal glucose-6-phosphatase. May not play a role in homeostatic regulation of blood glucose levels..
SLC49A4	No	pyridoxine	Vesicles	No	No - Head and Neck Cancer	Mediates H(+)-dependent pyridoxine transport..
SLC12A9	No	Ion	Not available	No	No - Pancreatic Cancer	May be an inhibitor of SLC12A1. Seems to correspond to a subunit of a multimeric transport system and thus, additional subunits may be required for its function (PubMed:10871601). May play a role in lysosomal ion flux and osmoregulation (PubMed:38334070)..
ATP13A2	No	Polyamines	Not available	No	Yes	ATPase which acts as a lysosomal polyamine exporter with high affinity for spermine (PubMed:31996848). Also stimulates cellular uptake of polyamines and protects against polyamine toxicity (PubMed:31996848). Plays a role in intracellular cation homeostasis and the maintenance of neuronal integrity (PubMed:22186024). Contributes to cellular zinc homeostasis (PubMed:24603074). Confers cellular prot…
MFSD12	Yes	Cysteine	Not available	-	Yes	Transporter that mediates the import of cysteine into melanosomes, thereby regulating skin pigmentation (PubMed:33208952, PubMed:37751742). In melanosomes, cysteine import is required both for normal levels of cystine, the oxidized dimer of cysteine, and provide cysteine for the production of the cysteinyldopas used in pheomelanin synthesis, thereby regulating skin pigmentation (PubMed:33208952).…
ABCB6	Yes	Porphyrins	Golgi Apparatus, Plasma Membrane, Mitochondria	-	No - Gallbladder Cancer	ATP-dependent transporter that catalyzes the transport of a broad-spectrum of porphyrins from the cytoplasm to the extracellular space through the plasma membrane or into the vesicle lumen (PubMed:17661442, PubMed:23792964, PubMed:27507172, PubMed:33007128). May also function as an ATP-dependent importer of porphyrins from the cytoplasm into the mitochondria, in turn may participate in the de nov…
MFSD1	No	Dipeptides	Plasma Membrane	-	No - Non-cancerous	Lysosomal dipeptide uniporter that selectively exports lysine, arginine or histidine-containing dipeptides with a net positive charge from the lysosome lumen into the cytosol (PubMed:38507452). Could play a role in a specific type of protein O-glycosylation indirectly regulating macrophages migration and tissue invasion (PubMed:30910009). Also essential for liver homeostasis (By similarity)..
SLC26A11	No	Anions	Golgi Apparatus, Vesicles	No	No - Testis Cancer	Sodium-independent anion exchanger mediating bicarbonate, chloride, sulfate and oxalate transport (By similarity). Exhibits sodium-independent sulfate anion transporter activity that may cooperate with SLC26A2 to mediate DIDS-sensitive sulfate uptake into high endothelial venules endothelial cells (HEVEC) (PubMed:12626430). In the kidney, mediates chloride-bicarbonate exchange, facilitating V-ATP…
ABCC10	No	Xenobiotics	Not available	-	No - Adrenocortical Cancer	ATP-dependent transporter of the ATP-binding cassette (ABC) family that actively extrudes physiological compounds, and xenobiotics from cells. Lipophilic anion transporter that mediates ATP-dependent transport of glucuronide conjugates such as estradiol-17-beta-o-glucuronide and GSH conjugates such as leukotriene C4 (LTC4) (PubMed:12527806, PubMed:15256465). May contribute to regulate the transpo…
SLC15A4	No	H+, amino acids from lysosome	Not available	No	No - Kidney Cancer	Proton-coupled amino-acid transporter that mediates the transmembrane transport of L-histidine and some di- and tripeptides from inside the lysosome to the cytosol, and plays a key role in innate immune response (PubMed:16289537, PubMed:25238095, PubMed:29224352). Able to transport a variety of di- and tripeptides, including carnosine and some peptidoglycans (PubMed:29224352, PubMed:31073693). Tr…
SLC38A7	No	Na+, amino acids from lysosome	Plasma Membrane, nucleoplasm	Yes	No - Non-cancerous	Symporter that selectively cotransports sodium ions and amino acids, such as L-glutamine and L-asparagine from the lysosome into the cytoplasm and may participates in mTORC1 activation (PubMed:28416685, PubMed:35561222). The transport activity requires an acidic lysosomal lumen (PubMed:28416685)..
SLC39A1	No	Zinc	Not available	No	No - Ovarian Cancer	Transporter for the divalent cation Zn(2+). Mediates the influx of Zn(2+) into cells from extracellular space (PubMed:11301334, PubMed:12888280, PubMed:16844077). Functions as the major importer of zinc from circulating blood plasma into prostate cells (PubMed:12888280)..
SLC35F6	No	Nucleotide/sugars	Vesicles, Nucleoplasm	No	No - Kidney Cancer	Involved in the maintenance of mitochondrial membrane potential in pancreatic ductal adenocarcinoma (PDAC) cells. Promotes pancreatic ductal adenocarcinoma (PDAC) cell growth. May play a role as a nucleotide-sugar transporter..
SLC18B1	No	Polyamines	Golgi Apparatus	No	Yes	Proton-coupled polyamine antiporter involved in the translocation of polyamines from cytosol into secretory vesicles prior to their release via exocytosis. Uses the electrochemical proton gradient generated by a V-type proton-pumping ATPase to couple the efflux of protons with the uptake of a polyamine molecule (PubMed:25355561). Facilitates vesicular storage of spermine and spermidine in astrocy…
SLC2A13	No	H+, myo-inositol	Nuclear membrane	No	No - Kidney Cancer	H(+)-myo-inositol cotransporter (PubMed:11500374). Can also transport related stereoisomers (PubMed:11500374)..
SLC11A2	No	Metals	Mitochondria	No	No - Colorectal Cancer	Proton-coupled metal ion symporter operating with a proton to metal ion stoichiometry of 1:1 (PubMed:17109629, PubMed:17293870, PubMed:22736759, PubMed:25326704, PubMed:25491917). Selectively transports various divalent metal cations, in decreasing affinity: Cd(2+) > Fe(2+) > Co(2+), Mn(2+) >> Zn(2+), Ni(2+), VO(2+) (PubMed:17109629, PubMed:17293870, PubMed:22736759, PubMed:25326704, PubMed:25491…
ABCB9	No	Peptides	Vesicles	-	Yes	ATP-dependent low-affinity peptide transporter which translocates a broad spectrum of peptides from the cytosol to the lysosomal lumen for degradation (PubMed:15863492, PubMed:17977821, PubMed:18434309, PubMed:22641697, PubMed:25646430, PubMed:30353140, PubMed:30877195, PubMed:31417173). Displays a broad peptide length specificity from 6-mer up to at least 59-mer peptides with an optimum of 23-me…
MFSD8	No	Chloride	Vesicles	-	No - Rhabdoid	Outward-rectifying chloride channel involved in endolysosomal chloride homeostasis, membrane fusion and function. Conducts chloride currents up to hundreds of picoamperes. Regulates lysosomal calcium content by reducing the lysosomal membrane potential, thereby activating TRPML1 channel and further release of lysosomal calcium ions. Regulates the pH in endolysosomal compartments and may contribut…
SLC31A1	No	Copper	Not available	No	Yes	[High affinity copper uptake protein 1]: Uniporter that mediates the transport of copper(1+) from the extracellular space to the cytoplasm, across the plasma membrane (PubMed:11734551, PubMed:16135512, PubMed:17525160, PubMed:19740744, PubMed:20451502, PubMed:20569931, PubMed:23658018) and delivers directly copper(1+) to specific chaperone such as ATOX1, via a copper(1+)- mediated transient inter…
SLC45A2	Yes	Glucose, sucrose	Not available	No	Yes	Proton-associated glucose and sucrose transporter (By similarity). May be able to transport also fructose (By similarity). Expressed at a late melanosome maturation stage where functions as proton/glucose exporter which increase lumenal pH by decreasing glycolysis (PubMed:32966160, PubMed:35469906). Regulates melanogenesis by maintaining melanosome neutralization that is initially initiated by tr…
SLC46A3	No	Steroids and bile acid	Plasma Membrane	No	No - Breast Cancer	Lysosomal proton-coupled steroid conjugate and bile acid transporter. Preferentially recognizes lipophilic steroid conjugates or bile acis as endogenous substrates and seems to mediate escape from lysosomes to the cytoplasm (PubMed:36741448). Modulates hepatic cytosolic copper homeostasis, maybe acting as a lysosomal copper transporter and sequestering copper ions in the lysosome (By similarity).…
SLC49A3	No	UNKNOWN	Not available	Unclear	No - Non-cancerous	N/A
SLC38A9	No	amino acids	Vesicles	Yes	No - Uncategorized	Lysosomal amino acid transporter involved in the activation of mTORC1 in response to amino acid levels (PubMed:25561175, PubMed:25567906, PubMed:29053970). Probably acts as an amino acid sensor of the Rag GTPases and Ragulator complexes, 2 complexes involved in amino acid sensing and activation of mTORC1, a signaling complex promoting cell growth in response to growth factors, energy levels, and …
SLC24A5	Yes	Calcium, potassium:sodium	Not available	No	Yes	Calcium, potassium:sodium antiporter that transports 1 Ca(2+) and 1 K(+) to the melanosome in exchange for 4 cytoplasmic Na(+) (PubMed:18166528). Involved in pigmentation, possibly by participating in ion transport in melanosomes (PubMed:16357253, PubMed:18166528). Predominant sodium-calcium exchanger in melanocytes (PubMed:16357253, PubMed:18166528)..
OCA2	Yes	Chloride	Plasma Membrane	-	Yes	Contributes to a melanosome-specific anion (chloride) current that modulates melanosomal pH for optimal tyrosinase activity required for melanogenesis and the melanosome maturation (PubMed:11310796, PubMed:15262401, PubMed:22234890, PubMed:25513726). One of the components of the mammalian pigmentary system (PubMed:15262401, PubMed:18252222, PubMed:7601462). May serve as a key control point at whi…
SLC16A6	No	Taurine, BHB	Vesicles	Yes	Yes	Monocarboxylate transporter selective for taurine. May associate with BSG/CD147 or EMB/GP70 ancillary proteins to mediate facilitative efflux or influx of taurine across the plasma membrane. The transport is pH- and sodium-independent. Rather low-affinity, is likely effective for taurine transport in tissues where taurine is present at high concentrations..
